# Genotype-Phenotype Correlation of T Cell Subtypes Reveals Senescent and Cytotoxic Genes in Alzheimer’s Disease

**DOI:** 10.1101/2021.10.19.464914

**Authors:** Dallin Dressman, Thomas Buttrick, Maria Cimpean, David Bennett, Vilas Menon, Elizabeth M. Bradshaw, Badri Vardarajan, Wassim Elyaman

**Author notes:** Correspondence should be addressed to: Wassim Elyaman Ph.D. or Badri Vardarajan Ph.D.

## Abstract

Recent studies identifying expression quantitative trait loci (eQTL) in immune cells have uncovered important links between disease risk alleles and gene expression trends in monocytes, T cells, and other cell types. However, these studies are generally done with young, healthy subjects, limiting the utility of their findings for age-related conditions such as Alzheimer’s disease (AD). We have performed RNA sequencing on four T cell subsets in genome-wide genotyped and well-characterized AD subjects and age- and sex-matched healthy controls from the Religious Orders Study/Memory and Aging Project. Correlating gene expression data with AD neuropathological traits, and with single nucleotide polymorphisms (SNPs) to detect eQTLs, we identified several significant genes involved in T cell senescence and cytotoxicity, consistent with T cell RNA sequencing studies in aged/AD cohorts. We identified unexpected eQTLs previously associated with neuropsychiatric disease traits. Finally, we discovered that pathways related to axon guidance and synaptic function were enriched among trans-eQTLs in coding regions of the genome. Overall, our data sheds more light on the genetic basis behind phenotypic changes in T cells during aging and AD.
