## Supplementary table 3 for "Genotype-Phenotype Correlation of T Cell Subtypes Reveals Senescent and Cytotoxic Genes in Alzheimer’s Disease"

### Sheet: List of module genes
Module1	Module2	Module3
SSSCA1	LRAT	C1orf21
GABARAPL1	C15orf38-AP3S2	PRSS23
CSNK1D	NUP62	GSK3B
NR4A2	SFTPB	CES1
RGS2	DLX6-AS1	FGR
DUSP2	ADORA2A-AS1	EOMES
RGS1	PPARD	ZEB2
IDI1	CALN1	KLRF1
CHD1	SLC25A36	TOX
ZFP36	PIGW	AOAH
PPP1CB	AARS2	PATL2
DUSP1	DAND5	FGFBP2
CNOT6L	MAPKBP1	IL2RB
ID2	RPS6KA6	HLA-DRB1
EZR	LARS2-AS1	FCGR3A
SLC2A3	CLEC7A	A2M
STAT4	PHOSPHO2-KLHL23	APMAP
RUNX3	FRMD6-AS1	APOBEC3C
DNAJB1	BIN3-IT1	GZMB
EML4	LOC284379	PLEK
TNFAIP3	DENND5B	FHIT
SMCHD1	A2ML1	PRF1
PIK3R1	HSP90AB4P	SNX15
CD44	IQCC	TGFBR3
ARL4C	ANP32A-IT1	APOBEC3G
FTH1	SLC30A6	BACE1-AS
NOP58	DNAJC18	IL6ST
SRSF3	PLEKHA5	GNG2
SRSF7	MYEF2	KLRG1
SELK	ZNF670-ZNF695	CST7
SAT1	LRRN4CL	HLA-DPB1
ELF1	HCG11	CTSC
ZFP36L2	MTMR12	SAMD3
BTG1	SLC16A12	CCR7
SRGN	DOPEY2	CTSW
TSC22D3	ZDHHC20	TARP
CYCS	LRRC3	CD8A
CXCR4	SPDYE7P	RAC2
HSP90AA1	LOC100128233	CD8B
EIF1	NT5C2	PYHIN1
H3F3B	LOC100287792	LEF1
UBC	ZNF84	CCL4
	ZSWIM1	CMC1
	PKP2	GZMK
	LINC00958	GNLY
	CCBP2	CD99
	POM121L10P	KLRD1
	MCAM	GZMH
	DGKB	EMC3
	IRAK3	ITGB2
	GNPNAT1	TMOD3
	ARHGAP11A	G6PC
	NAP1L6	PIP4K2A
	MOG	LGALS1
	LOC100506548	NKG7
	OR7D2	POFUT1
	TNFRSF9	LYAR
	SLC35E3	SMIM14
	DMBX1	CKLF
	ZNF788	GRSF1
	SEC24B-AS1	MAN2A2
	LOC100133612	PTP4A2
	PLGLB1	CFL1
	ADAMTS17	SYNE1
	MAGEA10	WDR76
	ERVV-1	HCST
	ATP1B2	MSN
	ZNF841	GZMA
	SH2B3	TCF7
	RAD54B	XRCC2
	UBXN2B	CLIC1
	ZNF765	FYN
	ADRBK2	GPR183
	ALDH1L2	C1orf106
	NUPL1	TXN
	TONSL	BCAP31
	TEP1	FOXK1
	ASB16-AS1	ANXA2
	FUT2	BRK1
	PPP2R1B	ITPRIPL2
	KIF1C	BIRC3
	RBBP9	CD53
	WDR5B	HSP90B1
	AMBRA1	PFN1
	SOCS4	TMBIM6
	KLHL8	POMP
	GPR37L1	CD74
	CCDC30	CREB1
	MAK	CCL5
	TRIP13	LCP1
	TMEM192	LITAF
	NRIP2	LOC440300
	SLC28A2	ARPC2
	MANEAL	SYNE2
	AP4B1-AS1	DBI
	HAUS5	ATP6V0E1
	PRKCQ-AS1	PPIB
	KLF8	PSME2
	OSBPL2	SH3BGRL3
	ZSCAN22	SEP7
	ZBED1	IFITM2
	APOLD1	RARRES3
	SPECC1	ANXA1
	ZNF280C	ACTB
	S1PR3	RNF213
	ALDH3B1	S100A6
	TMEM56	MYL12B
	CYP27C1	S100A4
	VIPR2	HLA-C
	RNF216	PABPC1
	PGPEP1	PSME1
	RAB33B	CALM1
	FLCN	GAPDH
	LOC100652772	LDHB
	FAM74A1	HLA-A
	KDSR	HLA-B
	SLC2A4	CD3D
	SLC2A6	PPIA
	RNF138P1	CD52
	SLC7A11	MYL6
	DNAJC21	MYL12A
	TAT	RPL13
	DCUN1D2	UBB
	TMEM119	SERF2
	TANGO2	TPT1
	NUP43	TMSB4X
	LOC151475	ARHGDIB
	RASSF2	B2M
	CHRNB1	FTL
	FLJ30403
	IL11
	FAM83H-AS1
	FLVCR1
	DSC3
	PTCD1
	IMPG2
	AP3M1
	KCNMB4
	GCLM
	TUBA3FP
	ZNF785
	KLK7
	PABPC1P2
	BPNT1
	POC1B-GALNT4
	LOC728606
	ZNF791
	HUNK
	SUGT1P3
	LEPREL4
	MTF1
	FOXP4
	C6orf123
	AP3S2
	CR1
	ZNF3
	MYO3B
	BDH1
	PGM5P2
	SIRT3
	GNS
	ARHGAP1
	NFKBIB
	C5orf24
	SKIL
	LINC00663
	CCBE1
	LRRC2
	GAS7
	KIF3A
	SOAT1
	LOC729603
	TYW5
	HECA
	LETM1
	KIAA1841
	SCAMP4
	C5orf55
	NDUFV3
	EPGN
	SLC25A15
	LPCAT2
	ABCA5
	APOL2
	SRP14-AS1
	LIAS
	SLC35E1
	L1TD1
	LOC728730
	SYT15
	ICA1L
	C14orf105
	FLJ31104
	WWC1
	GM2A
	C3orf33
	LOC100505989
	MTPAP
	EYA3
	GK
	GGA2
	TRIM5
	ZNF451
	MOB3A
	MRPL44
	MICAL3
	C4orf26
	ZNF483
	ZNF486
	PTGIS
	PTPN14
	SCAMP1
	SLC7A14
	FAM74A3
	SIGLEC10
	ZFAND5
	CD82
	SLC5A5
	LINC00910
	RASGRP4
	TMEM136
	SPATS2
	MTMR9
	LOC100506688
	TBXA2R
	IFIT3
	LRRC57
	NXN
	LOC401052
	FGB
	SLC35F6
	SYAP1
	UBE2Q2P1
	SEP14
	RLIM
	HAUS2
	CPPED1
	ZAK
	ZNF554
	SYNPO2
	S100PBP
	APOBEC3A
	PLXDC1
	WDR17
	WDR55
	CC2D2A
	PSTPIP2
	RNF170
	LOC100287015
	SLA2
	CC2D1B
	ZCCHC8
	AKAP5
	LINC00671
	GLUD1P7
	SEC14L4
	SV2B
	DHX33
	MARVELD3
	SEPN1
	NUGGC
	CYB5R3
	TRAF3IP1
	CSTF3-AS1
	DPY19L4
	ENTPD1
	ZNF814
	PKNOX1
	ADAMTS4
	PLIN3
	IAPP
	FUT6
	GHR
	ZBTB3
	PDCD4
	CMBL
	USP54
	SLC7A5P2
	ZBTB24
	PDE6A
	CXorf56
	SMCR8
	ADIPOQ
	LPIN1
	F2R
	GGT8P
	S1PR2
	SLC24A4
	MLANA
	METTL2A
	FAM153C
	STAC2
	DFFB
	SIX4
	GPR82
	SLFNL1-AS1
	PLEKHB2
	TULP4
	LAMP2
	QPCTL
	EIF5A2
	GFPT1
	TADA2B
	PNPO
	IL12RB1
	ARNTL2
	FAM161A
	TNFSF15
	BBIP1
	NR6A1
	RAMP2-AS1
	RIPPLY3
	LINC00514
	CEACAM22P
	CIAO1
	AP1S3
	VMA21
	MOB4
	TMEM33
	MSRB3
	GTF2H2B
	DIP2A
	TVP23C
	SPATA5
	PAFAH1B2
	ZNF2
	ZNF555
	GFRAL
	EMX2OS
	C10orf32-AS3MT
	BVES
	C17orf85
	SGSM1
	LOC100132815
	PLEKHA1
	ZFP42
	DCX
	PDP2
	RRP7A
	PARK2
	NUBPL
	MCUR1
	GDPD1
	RPH3AL
	APOBEC3D
	ZFP64
	DCAF16
	INMT
	PNPT1
	ZSCAN29
	ELK4
	CXorf38
	RHD
	ZNF286B
	ZNF543
	FGFR2
	DTX3L
	UBOX5
	TBCCD1
	PEX5L
	GLTP
	CBFA2T2
	PRRG4
	PAQR7
	GJC1
	BLOC1S2
	CYB561D1
	LOC100506385
	ACSL6
	AS3MT
	FBXO6
	KIAA1919
	SGCB
	CSAD
	ECE1
	ZMAT3
	KIAA1191
	DCTN5
	TPMT
	ZNF677
	ZNF548
	ZNF566
	PNPLA8
	LRRC27
	MED18
	RRM2
	PTAFR
	KREMEN1
	PEX13
	FAM114A1
	BRCA1
	ITGAL
	PER2
	PANK1
	PDE12
	SLC36A2
	ZNF772
	PGM2L1
	MIRLET7BHG
	STYX
	MAP7D3
	LINC00294
	IBA57
	BACE2
	SMYD4
	EEF2K
	ZBTB43
	ATCAY
	MBOAT1
	DBT
	CORO2A
	METTL8
	SKP2
	DAG1
	PRKX
	LYZ
	PLCXD1
	SHROOM1
	GTPBP10
	PTK6
	C4orf19
	SLC9A7
	IYD
	KIAA0355
	ZNF250
	ZNF106
	LYRM7
	FBXO27
	VSIG1
	CYP4V2
	ARHGAP26
	MAP1LC3C
	SCARF1
	RBBP5
	MEAF6
	ZNF780B
	FOXRED2
	TMEM120B
	ZKSCAN3
	CYP51A1
	FAM63B
	TMEM236
	GATAD1
	CSF2RA
	LOC100996251
	COX18
	KCNN3
	RUNDC1
	ZNF527
	ORC6
	MTDH
	LLGL1
	RNF14
	KIAA1456
	TSPYL1
	FAM217B
	MXRA7
	NDRG3
	PIGX
	DCAF10
	ZNF737
	DNM1L
	MAP3K13
	TSIX
	RABL5
	PPP1R3B
	GGPS1
	UBE2G2
	C19orf12
	ZNRF3-AS1
	ZC3H12D
	DESI1
	CGNL1
	HAUS3
	SPRED3
	PPIEL
	ABL2
	SLC25A32
	MCTS1
	CABP4
	METTL2B
	SMIM12
	C6orf25
	KBTBD12
	IVD
	PTPRG-AS1
	PCDH11Y
	LPP
	WNT7B
	LOC731424
	C12orf5
	DSTYK
	GFOD2
	CACNG8
	CBX5
	ZNF529
	STAT3
	CCDC142
	RAB5B
	RRP15
	ZNF714
	CXADR
	RNF125
	SKA1
	NUAK2
	MYLK3
	C7orf55
	VSTM4
	ENTPD1-AS1
	ZNF587
	EPB41
	TBC1D24
	CD96
	SPATA13
	SCNM1
	ENTPD4
	C17orf75
	TRIM58
	JOSD1
	FZD3
	MREG
	P2RY2
	HES2
	DNAL1
	PRELID2
	CTSB
	SMU1
	ZNF669
	DMC1
	LAIR1
	IL17RD
	NMT2
	LIMS1
	STAT2
	METTL21A
	VPS53
	P2RX5-TAX1BP3
	MPPE1
	TLCD2
	RBMS2
	MIR143HG
	AP4S1
	GPR155
	SLC35A3
	CRX
	SGOL1
	GNL3L
	HOOK3
	GNB4
	SBNO1
	ZNF286A
	MRI1
	PDE4C
	SAR1B
	EMP2
	FAM227A
	MFSD11
	ZNF549
	WAC
	OCLN
	CHMP1B
	PPM1K
	ZNF738
	MTFMT
	IRAK4
	UGDH-AS1
	ITIH5
	SPAST
	CARD8
	GNAL
	POLH
	RTCA
	AAK1
	MEFV
	PDLIM5
	BCL2L15
	IKZF3
	GTF2H3
	IFNLR1
	VHL
	NOL9
	NF2
	SH3BP2
	RAB3B
	PDE7A
	ZNF43
	PCDH11X
	FBXL20
	CEP104
	FDPSP2
	IDS
	LOC100131257
	GEMIN8
	APOL1
	TRPM7
	CLCC1
	NLRC3
	CPT1A
	GLG1
	PRR11
	DDX51
	FXN
	KIAA1324
	MDM2
	SLC25A51
	TAF8
	CD84
	FLJ42102
	PACS2
	TATDN3
	TNFAIP8L1
	ZNF805
	CFLAR
	DFFA
	RAB27A
	CPM
	TNFRSF10B
	CHP1
	LINC00338
	FKBP14
	FCAR
	ZNF850
	ZNF264
	RPS9
	PXMP4
	FBLIM1
	ZBTB8A
	HYDIN2
	ZNF490
	GNE
	SLC12A6
	RNF41
	MAVS
	CPB2-AS1
	IRF1
	PCGF5
	ANKRD20A9P
	ZNF793
	GK5
	GNG4
	RBM3
	TRAPPC2
	USP33
	CA5B
	SLC4A8
	TOR1AIP2
	ZXDC
	LRTOMT
	IRGQ
	ENAH
	FAM73A
	RPL28
	TRAF3IP2
	MDM4
	XPNPEP3
	ORAI2
	GPI
	SPN
	TAPBP
	CYP20A1
	PDDC1
	ARSA
	ALDH6A1
	SCAI
	XIAP
	UGGT1
	TPM3
	TRPV1
	ANKRD12
	ATP5E
	PHACTR4
	C21orf62
	TFDP2
	COX6C
	RPS28
	PTPRC
	PCED1B-AS1
	GAS5
	RPS15
	RPS23
	TOMM7
	NDUFA4
	OST4
	KCNQ1OT1
	RPS21
	COMMD6
	COX7A2
	RPS5
	EEF1B2
	RPL38
	RPL29
	RPL37
	SNRPD2
	ATP5L
	RPL23
	RPL17
	RPL22
	RPL37A
	EEF1G
	BTF3
	RPL36A
	RPS29
	RPL18A
	RPS12
	RPL5
	RPL24
	RPS11
	NACA
	RPL7A
	RPS4X
	RPS15A
	RPL39
	RPL6
	RPLP1
	RPL21
	RPL35A
	RPL36
	RPS27A
	RPS13
	RPL30
	TMA7
	RPL27
	RPL14
	RPS20
	RPS16
	UBA52
	RPS14
	RPL31
	MALAT1
	GNB2L1
	TMSB10
	RPL9
	RPLP0
	PFDN5
	RPS8
	RPL12
	RPL35
	RPL10A
	RPL11
	RPS25
	RPL32
	RPL4
	RPL23A
	RPS19
	RPS7
	RPS27
	RPL26
	RPS18
	RPL7
	RPL3
	RPS3A
	RPL19
	RPL34
	RPS6
	RPL15
	RPS3
	RPL41
	RPL10
