## Supplementary table 4 for "Genotype-Phenotype Correlation of T Cell Subtypes Reveals Senescent and Cytotoxic Genes in Alzheimer’s Disease"

### Sheet: CD4+CD45RO-
snps	gene	statistic	pvalue	FDR	beta
rs142109831	GK5	7.37945	1.79361e-10	0.000192944	18.2429
rs16851963	GK5	7.37945	1.79361e-10	0.000192944	18.2429
rs72988253	GK5	7.28047	2.75749e-10	0.000197753	17.2625
rs142109831	TFDP2	7.03355	8.03343e-10	0.000345671	19.719
rs16851963	TFDP2	7.03355	8.03343e-10	0.000345671	19.719
rs2823153	HSPA13	6.88388	1.53145e-09	0.000549139	1.74814
rs111554382	CIB1	6.76598	2.54098e-09	0.000684396	3.06717
rs72988253	TFDP2	6.76563	2.54487e-09	0.000684396	18.3651
rs5998608	PRR14L	6.3612	1.42454e-08	0.00340537	2.65981
rs11767490	ELMO1	6.20511	2.74976e-08	0.00591596	1.35065
rs7614592	RNF7	6.03452	5.6131e-08	0.0109785	3.17255
rs12910718	IQGAP1	5.96999	7.34092e-08	0.0131613	4.25923
rs9366301	TMEM14C	5.76935	1.68128e-07	0.0243798	1.22576
rs115109387	EIF4G3	5.75452	1.7868e-07	0.0243798	1.64906
rs4729637	ZNHIT1	5.75187	1.80633e-07	0.0243798	2.24801
rs12911108	C15orf57	5.75096	1.81309e-07	0.0243798	1.33784
rs10410364	ZNF486	5.66579	2.56913e-07	0.0325138	4.27994
rs2416999	LMX1B	5.63237	2.94428e-07	0.0346644	2.55125
rs1668588	OIP5-AS1	5.62279	3.0613e-07	0.0346644	2.73102
rs7565942	MITD1	5.60369	3.30873e-07	0.0355928	1.96273
rs2597909	IQGAP1	5.53474	4.37668e-07	0.041534	3.5026
rs436404	NDUFA2	5.53161	4.43258e-07	0.041534	4.78063
rs34882225	WDR82	5.51711	4.70018e-07	0.041534	4.55316
rs77044219	PITRM1	5.50538	4.92848e-07	0.041534	1.1789
rs7825859	FABP5	5.46359	5.83354e-07	0.041534	1.95773
rs2823143	HSPA13	5.46222	5.86593e-07	0.041534	1.32063
rs61166733	ELMO1	5.46147	5.88362e-07	0.041534	1.23522
rs77879901	FBXO27	5.45923	5.93678e-07	0.041534	4.71528
rs62121750	FBXO27	5.45923	5.93678e-07	0.041534	4.71528
rs17002267	HSPA13	5.45608	6.01259e-07	0.041534	1.42103
rs142109831	RNF7	5.44252	6.34998e-07	0.041534	5.07441
rs16851963	RNF7	5.44252	6.34998e-07	0.041534	5.07441
rs11230718	TMEM138	5.43971	6.42219e-07	0.041534	1.88797
rs35033583	TMEM138	5.4236	6.85191e-07	0.041534	1.96245
rs7957267	CCDC91	5.41324	7.14289e-07	0.041534	1.86265
rs61915953	CCDC91	5.41324	7.14289e-07	0.041534	1.86265
rs57101107	CCDC91	5.41324	7.14289e-07	0.041534	1.86265

### Sheet: CD4+CD45RO+
snps	gene	statistic	pvalue	FDR	beta
rs12120749	PRPF38A	6.39965	1.21066e-08	0.0242317	1.5179
rs10806988	TDP2	6.23575	2.41755e-08	0.0242317	2.13248
rs112949116	TLR10	6.12881	3.78624e-08	0.0242317	3.57434
rs2237101	RIOK1	6.09721	4.32127e-08	0.0242317	2.37782
rs117242598	FAM83A	6.01349	6.12658e-08	0.0242317	2.22524
rs4713466	HLA-B	5.97196	7.28105e-08	0.0242317	58.7066
rs77722677	GIMAP6	5.97105	7.30863e-08	0.0242317	2.07907
rs115855874	CD2AP	5.92144	8.97825e-08	0.0254406	1.72801
rs6697009	PPP2R5A	5.89867	9.86558e-08	0.0254406	2.50035
rs75399361	LSM4	5.85179	1.19739e-07	0.0254665	1.71993
rs60667177	INO80	5.84985	1.20702e-07	0.0254665	1.99728
rs74408409	LINC00667	5.77634	1.6337e-07	0.0314079	1.77164
rs11713276	EIF2B5	5.7583	1.75928e-07	0.0314079	1.48044
rs76241605	ELF2	5.65919	2.63933e-07	0.0437535	2.22383

### Sheet: CD8+CD45RO-
snps	gene	statistic	pvalue	FDR	beta
rs34909110	EIF4G3	6.71692	3.13545e-09	0.00621687	1.7108
rs62186879	SIRPB2	6.35406	1.4682e-08	0.0112617	1.05287
rs10252962	GLCCI1	6.3188	1.70393e-08	0.0112617	1.50653
rs4974975	RFC1	6.16501	3.25365e-08	0.0161281	13.5049

### Sheet: CD8+CD45RO+
snps	gene	statistic	pvalue	FDR	beta
rs56316190	ABLIM1	7.2014	3.88586e-10	0.000790837	5.32961
rs55781756	HLA-DRA	6.86016	1.69592e-09	0.00172574	3.33281
rs140950965	RPL18	6.72441	3.03644e-09	0.00205989	42.429
rs17429444	HLA-DRA	6.54328	6.57989e-09	0.00297709	3.53778
rs6710869	R3HDM1	6.51842	7.31412e-09	0.00297709	1.76149
rs17464626	RPL18	6.39887	1.21466e-08	0.00321033	44.1373
rs73528860	P2RY2	6.39464	1.23663e-08	0.00321033	8.74429
rs3123247	IDI1	6.38985	1.26194e-08	0.00321033	3.08305
rs6903857	RIPK1	6.32692	1.64651e-08	0.00372324	1.8593
rs56314478	RANBP2	6.18304	3.01665e-08	0.00613939	2.82919
rs79771376	HLA-DRA	6.13276	3.72428e-08	0.00689049	2.9661
rs55930012	P2RY2	6.11084	4.08191e-08	0.00692281	7.09703
rs3123247	ZMYND11	6.03023	5.71418e-08	0.00887652	1.45428
rs112657294	ISPD	6.01429	6.10619e-08	0.00887652	1.50081
rs11564636	RPL18	5.96904	7.37006e-08	0.00999953	36.5284
rs35314517	ZYG11A	5.81646	1.38514e-07	0.0166807	1.71329
rs4947352	HLA-DRA	5.81502	1.39336e-07	0.0166807	2.79806
rs60618653	PKD1P1	5.67858	2.4384e-07	0.0262708	1.57527
rs2287923	RPL18	5.67716	2.4526e-07	0.0262708	37.6555
rs78510616	C12orf57	5.61028	3.22125e-07	0.0298164	6.28954
rs72693721	CD2	5.61014	3.22313e-07	0.0298164	11.7982
rs11576657	CD2	5.61014	3.22313e-07	0.0298164	11.7982
rs1433099	SMARCA4	5.59118	3.48127e-07	0.0308042	0.735147
rs2852890	C11orf70	5.52942	4.47191e-07	0.0379212	1.1193
rs2431866	TNFSF14	5.50606	4.91498e-07	0.0400112	2.57729
rs10957153	RAB2A	5.4931	5.17896e-07	0.0405387	2.3198
rs35123596	RAP1A	5.47044	5.67476e-07	0.0425863	2.0481
rs56128457	AURKA	5.45545	6.02803e-07	0.0425863	0.829328
rs5766069	SAMM50	5.45379	6.06832e-07	0.0425863	1.41305
rs1175802	RPL18	5.4303	6.66973e-07	0.0452467	34.1896
rs78569379	ALG1	5.41827	7.00018e-07	0.0459566	2.40669
rs17101284	EIF5	5.39833	7.58338e-07	0.0482295	3.06961
